# *Laccaria bicolor* MiSSP8 is a small-secreted protein decisive for the establishment of the ectomycorrhizal symbiosis

**DOI:** 10.1101/218131

**Authors:** Clément Pellegrin, Yohann Daguerre, Joske Ruytinx, Frédéric Guinet, Minna Kemppainen, Nicolas Frei dit Frey, Virginie Puech-Pagès, Arnaud Hecker, Alejandro G. Pardo, Francis M. Martin, Claire Veneault-Fourrey

## Abstract

The ectomycorrhizal symbiosis is a predominant tree-microbe interaction in forest ecosystems sustaining tree growth and health. Its establishment and functioning implies a long-term and intimate relationship between the soil-borne fungi and the roots of trees. Mycorrhiza-induced Small Secreted Proteins (MiSSPs) are hypothesized as keystone symbiotic proteins, required to set up the symbiosis by modifying the host metabolism and/or building the symbiotic interfaces.

*L. bicolor MiSSP8* is the third most highly induced MiSSPs in symbiotic tissues and it is also expressed in fruiting bodies. The *MiSSP8-*RNAi knockdown mutants are strongly impaired in their mycorrhization ability with *Populus*, with the lack of fungal mantle and Hartig net development due to a lack of hyphal aggregation. MiSSP8 C-terminus displays a repetitive motif containing a kexin cleavage site, recognized by KEX2 *in vitro*. This suggests MiSSP8 protein might be cleaved into small peptides. Moreover, the MiSSP8 repetitive motif is found in other proteins predicted secreted by both saprotrophic and ectomycorrhizal fungi. Thus, our data indicate that MiSSP8 is a small-secreted protein involved at early stages of ectomycorrhizal symbiosis, likely by regulating hyphal aggregation and pseudoparenchyma formation.
