## Supplemental Table S2 for "*Laccaria bicolor* MiSSP8 is a small-secreted protein decisive for the establishment of the ectomycorrhizal symbiosis"

### Sheet: Sheet1
Fungal strains	Number of T-DNA integration and method used to identify integration site	T-DNA integration site (on L. bicolor genome v1)	T-DNA integration information
MiSSP8 RNAi strain 3	1 LB TAIL-PCR	LG_6:3490282	Intronic integration within a gene model which is encoding a predicted protein of unknown function (ID 3302639).
MiSSP8 RNAi strain. 4	1 LB TAIL-PCR	LG_4:3835819	Intergenic integration.
MiSSP8 RNAi strain. 14	1 Plasmid rescue	LG_10:3683186	Closest gene model upstream of the integration site: 566 bp from the start codon of a predicted protein of unknown function (ID 333201)
			Closest gene model downstream of the integration site: 873 bp from the start codon of a predicted protein of unknown function (ID 608644).
MiSSP8 RNAi strain. 24	1 Plasmid rescue	LG_10:2948908.	Closest gene model upstream of the integration site: 745 bp from the stop codon of a predicted dehydrogenase protein (ID 449638).
			Closest gene model downstream of the integration site: 955 bp from the stop codon of a predicted protein of unknown function (ID 607195).
WT (S238N)	0	N/A	N/A
Empty vector 7	1	LG_9:25096	Closest gene model upstream of the integration site: 158 bp from the Start codon of a predicted BTB/POZ protein binding domain protein (ID 318650)
			Closest gene model downstream of the integration site: 127bp from the Start codon of a predicted ORF of unknown protein (ID 31851) (Plett et al, 2011)
Empty vector 9	1	LG_12:819590	Integration within a glycoside hydrolase family 38 encoding genes (ID 184867) (Plett et al, 2011)
